# Double-bond geometry determines fatty acid metabolic fate and ferroptosis sensitivity

**DOI:** 10.64898/2026.07.17.739092

**Authors:** Cynthia A. Harris, Shunji Kato, Yurika Otoki, Elisa Martin Perez, Dylan Boone, Juan Lorenzo B. Pablo, Anna Greka, James A. Olzmann

## Abstract

Ferroptosis is driven by the accumulation of oxidatively damaged membrane phospholipids, making membrane lipid composition a central determinant of cell death sensitivity. While fatty acid chain length and degree of unsaturation are well-established regulators of ferroptosis, whether fatty acid stereochemistry contributes to ferroptosis susceptibility is mostly unexplored. Here, we systematically screened structurally diverse fatty acids for their ability to modulate ferroptosis and unexpectedly identified trans-unsaturated fatty acids as potent sensitizers. Compared with its cis counterpart linoleic acid, the trans polyunsaturated fatty acid (PUFA) linoelaidic acid more strongly enhanced lipid peroxidation and promoted the accumulation of ferroptosis-susceptible phospholipid species. Unexpectedly, the trans monounsaturated fatty acid petroselaidic acid also sensitized cells to ferroptosis, whereas its cis stereoisomer petroselinic acid suppressed ferroptosis. Mechanistically, petroselaidic acid required stearoyl-CoA desaturase-dependent conversion to a PUFA, directly demonstrating that double-bond geometry can redirect fatty acid metabolic fate through altered recognition by lipid metabolic enzymes. Although linoelaidic acid and petroselaidic acid followed distinct metabolic pathways, both converged on phospholipid remodeling that expanded pools of ferroptosis-susceptible membrane lipids. Together, our findings demonstrate that fatty acid double-bond geometry determines their metabolic fate and the membrane phospholipid composition, establishing lipid stereochemistry as a previously unrecognized structural determinant of ferroptosis sensitivity.
