## Supplemental Table S1 for "Double-bond geometry determines fatty acid metabolic fate and ferroptosis sensitivity"

### Sheet: Sheet1
	Table MRM Transitions and Optimized MS Parameters for the Analysis of Phospholipid Hydroperoxide Isomers
		Q1	Q3	Dwell (msec)	CE	CXP	DP	EP	CUR	CAD	IS	TEM	GS1	GS2
	PC(16:0,18:2-9OOH)	812.2	388.2	50	40	20	200	10	30	9	5500	300	60	80
	PC(16:0,18:2-10OOH)	812.2	684.4	50	38	30
	PC(16:0,18:2-12OOH)	812.2	683.4	50	39	30
	PC(16:0,18:2-13OOH)	812.2	541.4	50	57	31
	PC(16:0,20:4-5OOH)	836.6	332.1	50	39	15
	PC(16:0,20:4-6OOH)	836.6	628.3	50	39	15
	PC(16:0,20:4-8OOH)	836.6	627.3	50	35	15
	PC(16:0,20:4-9OOH)	836.6	668.3	50	36	15
	PC(16:0,20:4-11OOH)	836.6	667.4	50	35	15
	PC(16:0,20:4-12OOH)	836.6	708.3	50	35	15
	PC(16:0,20:4-14OOH)	836.6	707.5	50	36	15
	PC(16:0,20:4-15OOH)	836.6	748.4	50	34	15
